# High-resolution CRISPR/Cas9 screens identify PAK2 as a suppressor of macrophage proliferation

**DOI:** 10.64898/2026.09.14.751564

**Authors:** Kevin N. Wanniarachchi, Astha Neupane, Bidhi Kasu, Bijaya Pradhan, Susmita Poudel, Joshua J. Balster, Jason G. Kerkvliet, Adam D. Hoppe, Natalie W. Thiex

## Abstract

Macrophage abundance is regulated by pathways controlling survival and proliferation, yet the genetic determinants of macrophage fitness remain poorly understood. Here, we performed replicate genome-wide CRISPR/Cas9 screens in primary murine bone marrow-derived macrophages (BMDMs) to identify positive and negative regulators of macrophage fitness. Validity of the screens is supported by finding previously characterized core essential genes such as those encoding translation machinery, while disruption of established tumor suppressors increased BMDM representation in the culture. As expected, *Csf1r* encoding the macrophage growth factor emerged as a positive regulator of macrophage fitness. Unexpectedly, *Pak2*, encoding p21-activated kinase 2 (PAK2), emerged as a negative regulator of macrophage fitness. Targeted *Pak2* disruption increased BMDM accumulation and was associated with elevated cyclin-D1 expression, identifying PAK2 as a suppressor of macrophage proliferation. PAK2 also localized to CSF1-induced actin-rich membrane ruffles, yet its depletion did not impair ruffle formation. Instead, PAK2-depleted macrophages exhibited persistent F-actin-rich ruffles, larger macropinosomes, and increased fluid-phase uptake. These changes were accompanied by altered LIMK/cofilin signaling and persistent cofilin localization at macropinocytic structures. Phosphoproteomic analysis further identified reduced phosphorylation of proteins associated with cytoskeletal regulation, phosphoinositide signaling, and endosomal trafficking. Together, these findings identify PAK2 as a context-dependent regulator that restrains macrophage proliferation and membrane-remodeling activity and demonstrate that PAK2 has markedly different fitness functions in primary macrophages than previously identified in several transformed cell types.
