## Supplemental Table 2 for "High-resolution CRISPR/Cas9 screens identify PAK2 as a suppressor of macrophage proliferation"

	Mouse ID	neg_paired_fdr	neg_mp3_lfc	pos_paired_fdr	neg_M0_lfc	neg_LDL_lfc	neg_IgG1_lfc
1	Cdkn2a	0.00033	-2.3026	1	-2.3254	-1.0833	-1.0185
2	Zmat3	0.004641	-1.3523	1	-0.71004	-0.63702	-0.7095
3	Igbp1	0.229073	1.2808	6e-06	2.5875	0.7222	1.6316
4	Tyrobp	1	1.1443	2.7e-05	1.092	1.307	0.088773
5	Trem2	1	0.9534	0.003804	0.24612	1.4216	-0.024521
6	Slc28a3	1	-0.77299	0.004463	0.013337	-0.21609	-0.016005
7	Cacng6	1	-0.13964	0.004219	-0.35902	-0.32383	0.026367
8	Efcab6	1	-0.1873	0.006982	-0.2237	0.1279	0.12038
9	Kif21a	1	0.10426	0.008941	-0.55137	-0.33048	0.23752
10	Zfyve21	1	2.5335	0.004406	0.22562	-0.27551	-0.39471
11	Clec12b	1	2.1622	0.008772	-0.48135	-0.1766	0.2539
12	Insl5	1	0.19808	0.004017	0.016295	0.2261	0.31693
13	Otog	1	2.0859	0.004821	0.091532	-0.27304	-0.0091842
14	Obsl1	1	2.1096	0.006263	-0.83906	0.065122	-0.16634
15	Tfdp1	1	1.1303	0.002102	1.1059	0.14277	1.7651
16	Setx	1	1.6863	0.008736	0.37606	0.35187	0.51424
17	Commd2	1	1.6744	0.006954	0.7358	1.0518	0.49804
18	Sp140	1	0.41741	0.002718	0.98844	0.59439	0.34027
19	Slc22a2	1	1.1433	0.002714	-0.82783	0.23196	0.065384
20	Socs2	1	1.0627	0.00672	-0.17354	-0.32034	-0.25034
21	Odam	1	1.794	0.008878	-0.29984	-0.31581	0.070044
22	Gm428	1	1.3046	6e-06	1.001	1.0822	0.64282
23	Gm14322	1	-0.62212	0.006167	1.04	0.27689	0.67983
24	Krtap20-2	1	2.0928	0.000321	0.81815	1.0552	0.4339
25	Lce1g	1	0.28414	0.006167	0.39095	0.23159	0.38401
26	Slc10a3	1	1.5747	0.006982	0.96563	-0.2184	0.4037
27	Ccl19	1	1.1912	0.003985	0.81055	0.18481	1.1343
28	H3f3a	1	0.46393	0.000333	1.0184	0.88806	1.5634
29	Pdpk1	1	1.1098	6e-06	0.75181	1.3129	1.0077
30	Alg1	1	0.40009	0.004095	0.7184	0.41538	0.65454
31	Lrrc46	1	2.7801	0.006982	0.2068	0.051927	-0.22484
32	Ranbp2	1	1.6489	0.002718	0.56135	0.29476	0.39519
33	Cd6	1	2.2517	0.008941	-0.11127	-0.10131	-0.15789
34	Gm11569	1	1.5145	0.002636	1	0.67257	1.26
35	Zscan4c	1	1.2283	0.002667	1.3681	0.45561	0.95442
36	Btbd17	1	1.2154	0.003985	-0.14086	0.49379	0.30595
37	Ssxb3	1	2.0018	6e-06	1.5441	0.89068	1.0928
38	Fndc1	1	3.1363	0.004406	-0.094842	0.26951	-0.099333
39	Cyp2d12	1	2.1737	0.004159	0.24495	-0.066979	-0.073594
40	Ssxb8	1	0.92355	0.00668	0.88933	0.5437	0.53809
41	Car1	1	2.1319	0.002633	0.16494	0.39868	0.23942
42	Gm21637	1	1.6043	6e-06	0.70254	0.7141	2.4525
43	Phb	1	0.70983	0.000834	0.66032	1.0058	1.0922
44	Gpr180	1	2.4744	0.005536	-0.22337	-0.36361	-0.37804
45	Tmem208	1	1.7315	0.008801	0.13632	-0.26576	-0.44534
46	Chmp3	1	0.73923	2.7e-05	1.0932	1.0949	1.2217
47	Tmem200b	1	1.2449	0.006623	0.84049	0.041076	0.072276
48	Gng5	1	2.9253	0.002699	0.21951	-0.16461	0.038895
49	Pmf1	1	0.46157	0.002718	0.69466	0.88906	1.5732
50	Gm11757	1	0.55511	0.004609	0.040853	1.0033	0.49001
51	Gm3286	1	-0.31709	0.004406	0.33811	1.0289	0.70383
52	Gm3604	1	-0.075836	0.009168	1.0897	0.33046	0.8253
53	Ccl21b	1	1.2635	0.006347	0.71924	0.42314	1.1517
54	Hnrnpa1	1	0.54444	0.006848	0.79941	0.85848	0.62108
55	Ssxb1	1	0.54514	0.00599	1.3671	0.60942	0.95379
56	Krtap5-2	1	1.2162	0.004159	1.0118	0.9967	0.35387
57	Hhipl2	1	2.0936	0.000165	1.4228	0.014719	0.40865
58	Krtap4-13	1	0.56821	1.7e-05	1.4929	0.74501	0.712
59	Tbrg1	1	1.2878	0.004463	-0.13538	0.14665	0.65178
60	Gm2696	1	0.98197	0.000834	1.1928	0.85815	0.59826
61	Defa21	1	0.049792	0.002671	0.96209	0.57238	0.84626
62	Gm14434	1	1.6362	1.7e-05	2.3405	0.76636	0.44694
63	Cyb561	1	0.5794	0.004605	-0.29751	-0.079453	-0.30912
64	Defa25	1	0.66535	2.7e-05	1.5343	0.87571	1.0415
65	Cbx3	1	1.1062	0.00218	0.68729	0.21831	0.6778
66	Hars	1	0.40074	2.7e-05	0.82796	1.3514	0.94202
67	Bach1	1	0.88457	0.004467	0.76175	0.64079	0.25806
68	Tuba1a	1	0.63005	0.000165	1.221	0.88233	1.809
69	Hsp90ab1	1	0.39871	0.000325	0.93838	0.54167	1.0366
70	Gm14308	1	1.8516	6e-06	0.96617	1.8996	1.1727
71	Gm4559	1	1.1101	0.000316	1.5497	0.98028	1.444
72	Rps27l	1	0.66675	0.002592	1.4322	0.96586	0.74671
73	Eif2s3x	1	1.5344	6e-06	1.5848	0.96882	1.9001
74	Defa2	1	1.7362	0.000944	2.9837	0.35399	1.6188
75	Pabpc1	1	1.183	6e-06	3.4466	3.1661	1.7057
76	Spin2d	1	0.42448	6e-06	1.7981	1.2321	2.1231
77	Vps4b	1	0.0096931	6e-06	1.3103	1.8423	0.365
78	Hmces	1	0.69457	0.002714	0.61336	0.68361	0.94395
79	Gm13871	1	0.46462	0.004017	1.3079	0.79419	0.56627
80	Kif4	1	1.4219	0.000316	0.63944	0.89986	0.92685
81	Bmi1	1	1.6907	0.00668	1.3742	0.28458	0.60257
82	A530032D15Rik	1	1.7581	6e-06	1.4861	1.4282	1.0823
83	Rrp7a	1	0.46699	6e-06	1.7443	1.6213	1.7087
84	Qars	1	2.2387	6e-06	1.7102	1.0862	1.2851
85	Ppp1r2	1	0.77106	0.002753	1.2322	0.60833	1.0548
86	Arpc5	1	1.3101	1.7e-05	0.70504	1.8722	0.99135
87	Rrn3	1	4.6662	6e-06	3.5755	2.8711	1.4571
88	Gm16513	1	1.8447	6e-06	1.8975	1.0074	1.0154
89	Rex2	1	1.4065	6e-06	1.2938	0.95535	1.2905
90	Timm23	1	1.308	6e-06	2.2866	2.6577	1.3854
91	Ncbp2	1	2.5002	6e-06	1.2024	1.3426	0.98525
92	C130026I21Rik	1	2.0051	6e-06	2.5779	1.9903	2.2098
93	Rps4x	1	1.5245	6e-06	2.7141	3.6715	3.0531
94	Rps27a	1	2.5643	6e-06	2.6526	2.18	2.8526
95	Rplp0	1	1.9372	6e-06	2.7079	2.4776	2.9547
